# Harnessing changes in open chromatin determined by ATAC-seq to generate insulin-responsive reporter constructs

**DOI:** 10.1101/2021.05.06.443010

**Authors:** Collin B. Merrill, Austin B. Montgomery, Miguel A. Pabon, Aylin R. Rodan, Adrian Rothenfluh

## Abstract

**Background:** Gene regulation is critical for proper cellular function. Next-generation sequencing technology has revealed the presence of regulatory networks that regulate gene expression and essential cellular functions. Studies investigating the epigenome have begun to uncover the complex mechanisms regulating transcription. Assay for transposase-accessible chromatin by sequencing (ATAC-seq) is quickly becoming the assay of choice for many epigenomic investigations. However, whether intervention-mediated changes in accessible chromatin determined by ATAC-seq can be harnessed to generate intervention-inducible reporter constructs has not been systematically assayed.

**Results:** We used the insulin signaling pathway as a model to investigate chromatin regions and gene expression changes using ATAC- and RNA-seq in insulin-treated *Drosophila* S2 cells. We found correlations between ATAC- and RNA-seq data, especially when stratifying differentially-accessible chromatin regions by annotated feature type. In particular, our data demonstrated a strong correlation between chromatin regions annotated to distal promoters (1-2 kb from the transcription start site) and downstream gene expression. We cloned candidate distal promoter regions upstream of luciferase and demonstrate insulin-inducibility of several of these reporters.

**Conclusions:** Insulin-induced chromatin accessibility determined by ATAC-seq reveals enhancer regions that drive insulin-inducible reporter gene expression.
