## Supplemental Table 1 for "Harnessing changes in open chromatin determined by ATAC-seq to generate insulin-responsive reporter constructs"

### Sheet: Sheet1
Name	Chromosome	Start	End	Peak width (bp)	Log2 Fold Change	lfcSE	padj	annotation	distanceToTSS	SYMBOL	GENENAME
3L114	chr3L	11431931	11432280	350	0.62257	0.156812	0.00552048	Downstream (2-3kb)	3196	CG6149	CG6149 gene product from transcript CG6149-RB
3L981	chr3L	981631	982250	620	0.420225	0.13443	0.0443281	3' UTR	-11733	CG12038	CG12038 gene product from transcript CG12038-RA
2L220	chr2L	22024321	22024870	550	0.374289	0.115226	0.0335906	3' UTR	4999	tio	tiptop
2L796	chr2L	7964111	7964470	360	0.499615	0.149033	0.0274186	Intron (FBtr0112718/FBgn0085450, intron 2 of 2)	12595	Snoo	Sno oncogene
X950	chrX	9508151	9509430	1280	0.264552	0.0767324	0.0217267	Intron (FBtr0071374/FBgn0267253, intron 2 of 3)	-2094	CG34028	uncharacterized protein
3R131	chr3R	13143741	13145420	1680	0.262483	0.085417	0.0488348	Intron (FBtr0082712/FBgn0038118, intron 11 of 17)	10267	2mit	2mit
X216	chrX	21648691	21653940	5250	0.193473	0.0477441	0.00460073	Intron (FBtr0347468/FBgn0267704, intron 2 of 2)	16800	NA	NA
3L137	chr3L	1375801	1376810	1010	0.314936	0.0937057	0.0266973	Intron (FBtr0072681/FBgn0003295, intron 1 of 3)	-3124	NA	NA
2R177	chr2R	17731111	17731440	330	0.490467	0.163176	0.0566362	Promoter (1-2kb)	-1798	CG34195	uncharacterized protein
2L225	chr2L	22532331	22533770	1440	0.365928	0.0928604	0.00610664	Promoter (1-2kb)	1823	NA	NA
2L846	chr2L	8461961	8462710	750	0.288934	0.102042	0.078528	Promoter (1-2kb)	1284	Agpat2	1-Acylglycerol-3-phosphate O-acyltransferase 2
2R111	chr2R	11194211	11196380	2170	0.203123	0.0653042	0.0455478	Promoter (1-2kb)	-1896	shn	schnurri
Note: lfcSE indicates the standard error of the log2 fold change. Padj indicates the significance after adjusting for multiple comparisons (false discovery rate). Distance to TSS indicates the distance between the highest point of each peak (the center) to the transcription start site (TSS).
