## Supplemental Table 2 for "Harnessing changes in open chromatin determined by ATAC-seq to generate insulin-responsive reporter constructs"

### Sheet: Sheet1
Cloned peak	Primer sequence (5'-3')
3L114	F	AGGCTCCGCGGCCGCCCCCTTCTTTTAATTAGTATTTTTAAAC
	R	CGCGCCCACCCTTCACCATGTTAAAGCGGCATGAACTTAAAGC
3L981	F	AGGCTCCGCGGCCGCCCCCTTCTTATAAACTAATAAGTTCAAATAC
	R	CGCGCCCACCCTTCACCATGTTACTAGGATTTCAGAGTCATATG
2L220	F	AGGCTCCGCGGCCGCCCCCTTCACGAAGCCGACTGTTTAACGG
	R	CGCGCCCACCCTTCACCATGTTAGGCTACATGTGCTTCGCTAA
2L796	F	AGGCTCCGCGGCCGCCCCCTTCATAAAACTAATACCAGTTTCC
	R	CGCGCCCACCCTTCACCATGTTAAACATTTGTCCGGCCAAATAG
X950	F	GCAGGCTCCGCGGCCGCCCCCTTCAATAAAATCGATCTGTGATAAATTGTTC
	R	CGGCGCGCCCACCCTTCACCATGTTATTTTTTTTTTTTACGATTACGATG
X216	F	GCAGGCTCCGCGGCCGCCCCCTTCCGCTGCCGGGTACGCCAGCAGCGGAGC
	R	CGGCGCGCCCACCCTTCACCATGTTAAGAATTTTCTTTCTAAAAATAC
3L137	F	GCTCCGCGGCCGCCCCCTTCGAAATCAAATATTCTGGC
	R	CGCCCACCCTTCACCATGTTATTTGCATTCGTTTTCTCATTATTATG
3R131	F	GCAGGCTCCGCGGCCGCCCCCTTCTATACTTTCGATTTCGTACAGAGTTTC
	R	CGGCGCGCCCACCCTTCACCATGTTAAACTTGAATTAAGAATAGACAAATG
2R177	F	GCTCCGCGGCCGCCCCCTTCCGTTGGGGCTGTAGGCCCGG
	R	GCCCACCCTTCACCATGTTAGAGCTAAAGTTGCGCACCAC
2L225	F	CTCCGCGGCCGCCCCCTTCCGTTGGCAACATGTATATATC
	R	GCCCACCCTTCACCATGTTATCCGTTCGCTTTACGTGTG
2L846	F	GCTCCGCGGCCGCCCCCTTCGGCTTATGTTATTAGTTCTG
	R	GCCCACCCTTCACCATGTTACTAGCGTATGCACTATCTGC
2R111	F	GCTCCGCGGCCGCCCCCTTCTCAATTGTAGATTCCAACAC
	R	GCCCACCCTTCACCATGTTAAAACTGGAGGAAATTGTGC
